# Cis-regulatory effect of HPV integration is constrained by host chromatin architecture in cervical cancers

**DOI:** 10.1101/2022.11.28.518229

**Authors:** Anurag Kumar Singh, Kaivalya Walavalkar, Daniele Tavernari, Giovanni Ciriello, Dimple Notani, Radhakrishnan Sabarinathan

## Abstract

Human papillomavirus (HPV) infections are the primary drivers of cervical cancers, and often the HPV DNA gets integrated into the host genome. Although the oncogenic impact of HPV encoded genes (such as E6/E7) is well known, the cis-regulatory effect of integrated HPV DNA on host chromatin structure and gene regulation remains less understood. Here, we investigate the genome-wide patterns of HPV integrations and associated host gene expression changes in the context of chromatin states and topologically associating domains (TADs). We find that HPV integrations are significantly enriched and depleted in active and inactive chromatin regions, respectively. Interestingly, regardless of the chromatin state, the genomic regions flanking HPV integrations showed transcriptional upregulation. Nevertheless, the upregulation (both local and long-range) is mostly confined to the TADs with integration and does not affect the adjacent TADs. Few TADs showed recurrent integrations associated with overexpression of oncogenes within them (such as *MYC, PVT1, TP63* and *ERBB2*), regardless of the proximity. To further understand the long-range effect, we performed HiC and 4C-seq analyses in HeLa and observed chromatin looping interaction between the integrated HPV and *MYC*/*PVT1* regions (situated ∼500 kb apart), leading to allele-specific overexpression of these genes. Again, these chromatin interactions involving integrated HPV are mostly observed within the same TAD. Together, these results suggest the cis-regulatory potential of integrated HPV DNA that drives host gene upregulation at intra-TAD level in cervical cancer. Based on this, we propose HPV integrations can trigger multimodal oncogenic activation to promote cancer progression.
