## Supplementary Tables for "Cis-regulatory effect of HPV integration is constrained by host chromatin architecture in cervical cancers": Supplementary Table 3.xlsx

### Sheet: Sheet1
4C-seq replicates	No of reads (in millions)
Replicate 1	9.9
Replicate 2	11.3
HPV18 viewpoint
Forward primer	AAT GAT ACG GCG ACC ACC GAA CAC TCT TTC CCT ACA CGA CGC TCT TCC GAT CT AG GTAAGCAACAATGGCTGATC
Reverse primer	CAAGCAGAAGACGGCATACGA AACCGGAATTTCATTTTGGGGC
